# Propionic acid promotes the virulent phenotype of Crohn’s disease-associated adherent-invasive *Escherichia coli*

**DOI:** 10.1101/387647

**Authors:** Michael J. Ormsby, Síle A. Johnson, Lynsey M. Meikle, Robert J. Goldstone, Anne McIntosh, Hannah M. Wessel, Heather E. Hulme, Ceilidh C. McConnachie, James P. R. Connolly, Andrew J. Roe, Conor Hasson, Joseph Boyd, Eamonn Fitzgerald, Konstantinos Gerasimidis, Douglas Morrison, Georgina Hold, Richard Hansen, David G.E. Smith, Daniel M. Wall

**Author notes:** Corresponding author address: Dr. Daniel (Dónal) M. Wall, Institute of Infection, Immunity and Inflammation College of Medical, Veterinary and Life Sciences, Sir Graeme Davies Building, University of Glasgow, 120 University Place, Glasgow G12 8TA, Corresponding author.

## Abstract

The short chain fatty acid propionic acid (PA) is a bacteria-derived human intestinal antimicrobial and immune modulator used widely in Western food production and agriculture. Here we examine the effect of PA on the pathogenicity of the Crohn’s disease-associated microbe, adherent-invasive *Escherichia coli* (AIEC). Passage of AIEC through a murine model, where the low intestinal PA levels were increased to replicate those of the human intestine, led to the recovery of AIEC post-infection that had significantly increased virulence. These phenotypic changes, including increased adhesion to intestinal epithelial cells and biofilm formation, could be replicated in AIEC *in vitro* through exposure to PA alone. This *in vitro* exposure of AIEC to PA fundamentally changed AIEC virulence, with strains exposed to PA *in vitro* subsequently persisting at 20-fold higher levels in a murine model compared to non-exposed strains. RNA-sequencing identified the transcriptional changes in AIEC in response to PA with upregulation of genes involved in biofilm formation, stress responses, metabolism, membrane integrity and alternative carbon source utilisation. These PA induced changes in virulence could be replicated in a number of *E. coli* isolates from Crohn’s disease patients. Finally, removal of the PA selective pressure was sufficient to reverse these phenotypic changes. Our data indicate that exposure of AIEC to PA evolves bacteria that are both resistant to this natural human intestinal antimicrobial and increasingly virulent in its presence.

**Importance:** Exposure to propionic acid, an intestinal short chain fatty acid and commonly used antimicrobial in Western food production, induces significant virulence associated phenotypic changes in adherent-invasive *Escherichia coli* (AIEC).
