## Supplementary Tables for "Propionic acid promotes the virulent phenotype of Crohn’s disease-associated adherent-invasive *Escherichia coli*"

### Sheet: Supplementary Table S1
Primer	Sequence 5' - 3'
16s rRNA_For	TGAGAATGTGCCTTCGGGAG
16s rRNA_Rev	TTGCGGGACTTAACCCAACA
BhsA_For	GGGACAAATCTGGGATCGCT
BhsA_Rev	CCATGGAGGGTATTCGGACC
BolA_For	GCGTTCCAACCCGTATTCCT
BolA_Rev	ATCGCTGACCAGCACAACTT
BsmA_For	TCTCCGGATGACGCATTAGC
BsmA_Rev	ACCACTGTCCTGTCACGATG
BssR_For	GCGAATCGATCTGCTGAACC
BssR_Rev	GATTGCTTTCGCTGACGGAC
ClpP_For	AACCTGATTGTGGCGCAGAT
ClpP_Rev	CCCCGCCTGGAGAGTTAATG
CsbD_For	GGTAAACGTGATCAACTGGTCG
CsbD_Rev	ATCATGGCGTTTTTCCCAACT
CspC_For	CCGCTATCCAGGGTAATGGC
CspC_Rev	TAACAGCTGCCGGACCTTTC
CspE_For	AAGACGGCAGCAAAGACGTG
CspE_Rev	TGATTTCGAACTCTACGCGCT
CybC_For	AACTAAAATGCGCGCTGCGG
CybC_Rev	AGTCTTTCATTTCCGGGCTGT
EutS_For	GCGCAGTAGAAGAAGCGTT
EutS_Rev	TTGGTCATTTCACAAAGCGT
HokG_For	TGCTGACAAAATATGCCCTTGTG
HokG_Rev	CAACTCACACAACGAGTCGC
HspQ_For	CGACCCGGTTTATTCGCTCT
HspQ_Rev	TAGGCCGTTATCGTCCTCCA
IclR_For	AGCATGTTGTCGGCCTGAAT
IclR_Rev	TTGATGAAGGCCCGGAGATG
Lpp_For	CAGCTGAGCAACGACGTGAA
Lpp_Rev	GTAGCCATGTTGTCCAGACG
McbR_For	GGATCCGCTACGAACTGGAA
McbR_Rev	ATCGGCTGTATTGTTGGCAC
MntS_For	GGTGTATGCGCGTGTTTAGTC
MntS_Rev	AAGGTTTATCCTGCTGCGGT
OsmE_For	ATCCTGGGTCAACGTGATGG
OsmE_Rev	GCACAGGTCTGATAACCGGA
PduA_For	AGGCTTAACTGCCGCCATAG
PduA_Rev	CACCAGCCCGGAACCTATTT
PrpB_For	TATTCGCCGTATCACCGACG
PrpB_Rev	CGCCACGTTAAAGGCTGAAG
Pta_For	GCTGAAGTCGTTCTGGTGGA
Pta_Rev	TTCTGCGTTCAGCGTTTTGG
SgrT_For	CAGCGAAGTTGTGCTGGTTG
SgrT_Rev	TCAGAATGACTCCCCTCCCA
TdcD_For	CACTGGCACCCCTGCATAAT
TdcD_Rev	TCAAATACCGCCACCTGAGT
YeaQ_For	GATAGTCGGTGCCGTAGTCG
YeaQ_Rev	CAACCACGAAGCTGCCAAAA
YebW_For	ACACGGAACAGCAGTGTCTT
YebW_Rev	CAGGTCGCCAGAAACCATCT
YibT_For	GGTGAAAACGTTCCGCTTCT
YibT_Rev	GCGTTACGGGGAGGTAGTTT
YjfN_For	GGACGTGGAACGTATCGTGG
YjfN_Rev	TATCAGGCTGCTGGTCTTCG
YodD_For	AAAACGTGAGGTCAGCGTCG
YodD_Rev	TCGACGCTAACGTGTTCAGA
YrdA_For	TACAACCCAGATGGCAACCC
YrdA_Rev	CTCGATTGCCAATGGTGCAG
YtfK_For	TCCAACGGTACAACCCACTT
YtfK_Rev	ATTCAAAAGCGCCAACGTCC

### Sheet: Supplementary Table S2
Supplementary Table S1	Significance values of LF82 vs clinical isolates in various phenotypic tests
Adhesion	WT	P-Value	Significance
	LF82 vs. B94	0.9879	ns
	LF82 vs. B115	0.9973	ns
	LF82 vs. B122	0.9614	ns
	LF82 vs. B125	0.9965	ns
Invasion	WT	P-Value
	LF82 vs. B94.2	0.9849	ns
	LF82 vs. B115	0.9997	ns
	LF82 vs. B122	0.8809	ns
	LF82 vs. B125	0.9981	ns
Intracellular replication	WT	P-Value
	LF82 vs. B94	0.0539	ns
	LF82 vs. B115	0.112	ns
	LF82 vs. B122	0.0459	*
	LF82 vs. B125	0.0476	*
Aerobic Biofilm	WT	P-Value
	LF82 vs. B94	0.142	ns
	LF82 vs. B115	0.8416	ns
	LF82 vs. B122	0.0035	**
	LF82 vs. B125	<0.0001	****
Anaerobic Biofilm	WT	P-Value
	LF82 vs. B94	0.0021	**
	LF82 vs. B115	0.9077	ns
	LF82 vs. B122	0.9999	ns
	LF82 vs. B125	0.9952	ns
*Two-way ANOVA with Dunnett's multiple comparisons test

### Sheet: Supplementary Table S3
Gene	RPKM(log2)			Function	Reference
	LF82-PA.1	LF82-PA.2	LF82-PA.3
csbD	1.263	1.189	1	Stress response - overexpressed in virulent E. coli.	Amigo et al., 2016
yeaQ	1.0144	0.9486	0.1763	Function unknown.	-
yrdA	0.856	1.5558	-2	Carbonic anhydrase-like. Catalyze the rapid interconversion of CO2 and H2O to HCO3	Merlin et al., 2003
cybC	0.9635	0.5753	0.5361	Electron-transport protein of unknown function.	-
bssS	0.5656	0.585	2.1342	Induced in biofilms. Motility regulation.	Domka et al., 2006
hokG	2.5261	-0.6666	2.1953	Toxin/Antitoxin system
yebW	1.9745	1.3219	1.546	Function unknown.	-
bhsA (ycfR)	1.2869	2.4803	2.1177	Induced in biofilms. Stress response.	Zhang et al., 2007
bolA	4.3067	4.4209	4.6753	Switch from motility to biofilms.	Dressaire et al., 2015
mntS	4.0522	4.0959	3.1194	Optimize the Intracellular Concentration of Manganese	Martin et al., 2015
iclR	5.8071	6.1208	5.6424	Isocitrate lyase regulator. Repressor of aceBAK operon for glyoxylate shunt.	Molina-Henares et al., 2006
clpP	2.9373	2.6206	2.2357	Protease. Stress tolerance, biofilm formation and intracellular invasion.	Xie et al., 2013
ytfK	3.6041	4.591	4.0807	Regulated by phoB. Function unknown.	Baek and Lee, 2006
osmE	3.0942	2.7027	3.0461	Response to osmotic stress.	Gutierrez et al., 1995
bsmA (yjfO)	5.5163	5.3466	5.0492	Biofilm formation and stress response.	Weber et al., 2010
lpp	6.7733	5.9896	6.5633	Provides structural integrity to the outer membrane.
yjfN	3.9964	4.0295	4.1506	Unknown. Downstream of bsmA (yjfO).	Weber et al., 2010
cspE	10.9825	10.4866	10.3823	Roles in membrane stress, motility, virulence and biofilm formation.	Michaux et al., 2017
cspC	3.5097	3.3937	2.7377	Roles in membrane stress, motility, virulence and biofilm formation.	Michaux et al., 2017
sgrT	6.8381	7.4463	6.4256	Increased in biofilms. Inhibits glucose use and encourages the utilisation of alternative carbon sources.	Raina and Storz, 2017
yodD	5.8432	5.8802	5.3847	Hydrogen peroxide, cadmium and acid stress	Lee et al., 2010
yibT	4.1683	4.9141	4.5033	Regulating membrane fatty acid composition.	Si et al., 2016
hspQ	4.9667	5.0259	4.4899	Stress response.	Puri et al., 2017
bssR	8.9034	9.1047	8.4232	Induced in biofilms. Motility regulation.	Domka et al., 2006
mcbR	-16.6096	-16.6096	-16.6096	Regulator of biofilm formation.	Zhang et al., 2008
